# *SlHSFB3a* developmentally regulates lateral root formation by modulating auxin signaling in tomato

**DOI:** 10.1101/2025.04.15.648910

**Authors:** Adity Majee, Babythoithoi Sairem, Vinod Kumar, Aniruddha P. Sane, Vidhu A. Sane

## Abstract

- The function of HSFs, known otherwise as ‘master thermoregulators,’ in plant developmental remains largely uninvestigated.
- In this study, we strategically analyze *SlHSFB3a*, a class B sub member of HSF transcription factor family, uniquely expresses in age-dependent tomato roots and improves root architecture by synchronizing auxin homeostasis.
- This data demonstrates *SlHSFB3a* overexpressed transgenics display higher lateral root (LR) density and early LR emergence improving root architecture. Generation of CRISPR-Knockout mutants displayed contrasting phenotype, confirming *SlHSFB3a*’s vital role in root growth. In *SlHSFB3a* manipulated roots, concentration gradient auxin responses oscillated with increase in LR number.
- We highlight the signal transduction of *SlHSFB3a* mediated auxin activation that enhances tomato LRs. *SlHSFB3a* directly inhibits auxin repressors, increases auxin flow via ARF7/LOB20 pathway and positively modulates LR growth.
