## Supplementary tables T1-T3 for "*SlHSFB3a* developmentally regulates lateral root formation by modulating auxin signaling in tomato"

### Sheet: Supplementary Table 1
Supplementary Table 1: Primer list
Name	Primer sequence (5’-3’)	Purpose
SlCAC FRT	5’-CCTCCGTTGTGATGTAACTGG-3’	Internal reference gene
SlCAC RRT	5’-ATTGGTGGAAAGTAACATCATCG-3’	Internal reference gene
SlSAND FRT	5’-TTGCTTGGAGGAACAGACG-3’	Internal reference gene
SlSAND RRT	5’-GCAAACAGAACCCCTGAATC-3’	Internal reference gene
SlHSFB3a FRT	5’-AAGAAGATGTAAGCACAATACCAAA-3’	Real-time PCR
SlHSFB3a RRT	5’-AGAACTCCCAACCCCAACAA-3’	Real-time PCR
SlIAA2 Fq	5’-AAGCACAAGTAGTTGGATGGC-3’	Real-time PCR
SlIAA2 Rq	5’-TTACATCCGTTGTATCCATCTGT-3’	Real-time PCR
SlIAA3 Fq	5’-GGTGATTGGATGCTTGTTGGT-3’	Real-time PCR
SlIAA3 Rq	5’-ACTGAAACTTGTTCATCCCTAGCA-3’	Real-time PCR
SlARF7 Fq	5’-GGGATGAATCAACTGCCGGA-3’	Real-time PCR
SlARF7 Rq	5’-CACCAGGAAAACTTGGCTGC-3’	Real-time PCR
SlLOB20 Fq	5’-CAATGGCTGCGTTTTCGCTC-3’	Real-time PCR
SlLOB20 Rq	5’-TAGTAACCACCGCGTCTTGC-3’	Real-time PCR
SlARF19 Fq	5’-ATGAAGACGCCGGGAAATGG-3’	Real-time PCR
SlARF19 Rq	5’-GCAACAGGCAAGTTCACCAG-3’	Real-time PCR
SlPIN1 Fq	5’-GCTGCAGGCTGGTCTAGATT-3’	Real-time PCR
SlPIN1 Rq	5’-AACAATGGCAACAAAAGCACA-3’	Real-time PCR
SlHSFB3aF-1	5’-GGTTGCTTATTTAGTGTTTCTCTACTC-3’	Gene isolation
SlHSFB3aR-1	5’-AGTCACTACATGCTAATTAAGACCA-3’	Gene isolation
SlHSFB3aF0	5’-GGATCCATGGGGGTATTAGAAGGAGGTCA-3’	Gene isolation
SlHSFB3aR0	5’-CTGGATCCTTATTTGCATAATTGAGAG-3’	Gene isolation
SlHSFB3a(YTA)F0	5’-GGATCCAAATGGGGGTATTAGAA-3’	Repressor activity
SlHSFB3a(Nde1)F0	5’-CATATGATGGGGGTATTAGAAGGAGGTCA-3’	Repressor activity
SlHSFB3a(Sac1)R0	5’-GAGCTCTTATTTGCATAATTGAGAG-3’	Repressor activity
SlHSFB3aproF-1	5’-GTCGACGTACAATCTTATCACTAC-3’	Promoter isolation
SlHSFB3aproR-1	5’-ATCACTTACTTGACCTCCTT-3’	Promoter isolation
SlHSFB3aproF-0	5’- GTCGACTAATTAATTACTAC-3’	Promoter isolation
SlHSFB3aproR-0	5’-GGATCCAACAAAAAAAGAAAGA-3’	Promoter isolation
SlHSFB3aF0(CR)	5’-GGGCGAAAAGAATTTACTCC-3’	CRISPR-edited transgenics screening
SlHSFB3aR0(CR)	5’-GCCATTTCATTAAGTTCAAC-3’	CRISPR-edited transgenics screening
SlIAA2proF1	5’-ATGTTATATTGTTTGCAAAGGT-3’	Y1H
SlIAA2proR1	5’-TAATCTTAGCTCTGTTCCAGCCA-3’	Y1H
SlIAA2proF0	5’-AAGCTTTAATGCTTTGCTGGATACTTA-3’	Y1H
SlIAA2proR0	5’-GTCGACTTCTTATAATTTCACGGTGA-3’	Y1H
SlIAA2duluc F0	5’-CACCTAATGCTTTGCTGGATACTTA-3’	Dual luciferase assay
SlIAA3proF1	5’-ATTATATCAGATTAGACTT-3’	Y1H
SlIAA3proR1	5’-GCCTCAAGATCATTGATATCCTTC-3’	Y1H
SlIAA3proF0	5’-AAGCTTAAATTTATACACTAA-3’	Y1H
SlIAA3proR0	5’-GTCGACGATTTAGAAAGAATGATT-3’	Y1H
SlIAA3duluc F0	5’-CACCAAATTTATACACTAA-3’	Dual luciferase assay
CaMV35SF	5’- GTAAGGGATGACGCACAATCC-3’	Vector primer
GUSR	5’-ATTCCACAGTTTTCGCGATCCAGAC-3’	Vector primer
M13(-20)U	5’-GTAAAACGACGGCCAGT-3’	Vector primer
M13-REV	5’-CAGGAAACAGCTATGACCATG-3’	Vector primer
101F	5’-TCGTATGTTGTGTGGAATTGTGAG-3’	Vector primer
3’AP	5’-GGCCACGCGTCGACTAGTAC(T)17-3’	cDNA synthesis first strand
pGADT7-F	5’-CTATTCGATGATGAAGATACCCCACCAAA-3’	Vector primer
pGADT7-R	5’-GTGAACTTGCGGGGTTTTTCAGTATCTAC-3’	Vector primer
pGBDT7-F	5’-TCATCGGAAGAGAGTAGT-3’	Vector primer
pGBDT7-R	5’-TTTTCGTTTTAAAACCTAAGAGTC-3’	Vector primer
pHSE401-F	5’-TGTCCCAGGATTAGAATGATTAGGC-3’	Vector primer
pHSE401-R	5’-CCAGAAATTGAACGCCGAAGAAC-3’	Vector primer
Cas9-F	5’-CTGACGTAAGGGATGACGCACAA-3’	Vector primer
Cas9-R	5’-ATGGAATGCCGATCGGTGTTG-3’	Vector primer
HPT-II F	5’-CGGAAGTGCTTGACATTGG-3’	Vector primer
HPT-II R	5’-AGAAGAAGATGTTGGCGA-3’	Vector primer

### Sheet: Supplementary Table 2
Supplementary table 2: A FASTP file summary representing the retrieved reads in WT, SlHSFB3a OEx and SlHSFB3a KO on an Illumina NovaSeq 6000 platform.
Sample Name	Total Reads(million)	Clean Reads(PE)	Total Data (GB)	GC%	%data<Q20	Overall Alignment Rate (%)
WT-1	85.1	28950781	11.6	46.2	98.9	69.38
WT-2	83.6	29243080	10.6	45.5	99.0	71.23
WT-3	66.1	22738224	8.5	45.6	98.9	69.98
SlHSFB3a OEx_L-9-1	103.2	28525414	15.5	48.4	94.7	64.85
SlHSFB3a OEx_L-9-2	83.2	28803524	11.3	45.9	98.8	70.52
SlHSFB3a OEx_L-9-3	62.2	17794387	8.9	49.1	98.4	59.50
SlHSFB3a KO_L-8-1	66.7	17169430	9.6	49.1	98.3	56.00
SlHSFB3a KO_L-8-2	73.9	17493734	10.7	50.7	98.3	51.90
SlHSFB3a KO_L-8-3	76.4	24984790	10.3	45.0	98.6	68.00

### Sheet: Supplementary Table 3
Supplementary Table 3: Auxin genes differentially regulated in SlHSFB3a transgenics
Auxin Biosynthesis
Gene ID	Gene Name	log2fold OEx	log2fold KO
GH3
Solyc05g050280.3	GH3 family protein	0.207	-1.818
Solyc06g048710.2	GH3 like protein	1.395	ND
Solyc07g054580.3	GH3 family protein	2.631	3.0151
Solyc08g068490.3	GH3.8	2.576	ND
Solyc10g006630.2	Auxin responsive GH3 like	3.638	ND
Solyc10g008520.3	Auxin responsive GH3 like	1.023	ND
Flavin containing monooxygenases
Solyc09g064160.3	Flavin monooxygenase-like protein	0.776	1.125
Solyc09g091090.2	Flavin monooxygenase-like protein	1.407	1.384
Solyc08g068160.2	Flavin monooxygenase-like protein	1.23	-0.832
Solyc06g083700.3	Flavin monooxygenase-like protein	1.43	ND
Solyc06g008050.3	Flavin monooxygenase-like protein	1.754	ND
Solyc06g065630.3	Flavin monooxygenase-like protein	2.547	ND
SAUR
Solyc01g110780.1	SAUR	0.92	1.297
Auxin signaling
Gene ID	Gene Name	log2fold OEx	log2fold KO
ARF
Solyc01g096070.3	SlARF	0.34	0.377
Solyc01g103050.3	SlARF	-0.01	-0.3
Solyc09g007810.3	SlARF	0.908	0.07
Solyc03g118290.3	SlARF	-0.4001	-0.792
Solyc03g031970.3	SlARF	0.087	-0.173
Solyc07g043620.3	SlARF	0.18	-0.614
Solyc04g081235.1	SlARF	0.264	0.035
Solyc08g008380.3	SlARF	0.514	0.553
Solyc08g082630.3	SlARF	0.873	ND
Solyc10g086130.2	SlARF	1.779	ND
Solyc11g069190.2	SlARF4	-0.049	ND
Solyc11g013480.2	SlARF	0.182	ND
Solyc11g069500.2	SlARF	0.214	ND
Solyc02g077560.3	SlARF	0.762	ND
Solyc06g075150.3	SlARF10B	-0.402	ND
Solyc07g042260.3	SlARF7	0	-0.301
Solyc05g047460.3	SlARF7B	0	-0.673
Solyc05g056040.3	SlARF24	-0.231	-0.059
IAA
Solyc09g083280.3	SlIAA1	-0.046	0.294
Solyc06g084070.3	SlIAA2	0.20 (NS)	1.049
Solyc09g065850.3	SlIAA3	-0.792	-0.03	NS
Solyc06g053840.3	SlIAA4	-1.06	ND
Solyc06g053830.3	SlIAA7	-0.874	ND
Solyc12g007230.2	SlIAA8	-0.237	-0.659
Solyc04g076850.3	SlIAA9	-0.517	-0.17
Solyc12g096980.2	SlIAA11	0.596	1.407
Solyc09g064530.3	SlIAA12	-0.254	-0.31
Solyc09g090910.2	SlIAA13	-0.86	-0.599
Solyc09g083290.3	SlIAA14	-0.158	0.035
Solyc01g097290.3	SlIAA16	-0.298	0.111
Solyc03g120380.3	SlIAA19	1.35	2.53
Solyc04g054280.2	SlIAA23	0.966	1.957
Solyc03g121060.3	SlIAA26	-0.758	-0.757
Solyc03g120500.3	SlIAA27	-0.076	-0.55
Solyc08g021820.3	SlIAA29	-0.143	-0.1
Solyc07g019450.3	SlIAA33	0.877	1.227
Solyc03g120410.2	SlIAA	-0.1255	-0.095
Solyc12g042075	SlIAA	-0.473	-0.39
Auxin Transporters
Gene ID	Gene Name	log2fold OEx	log2fold KO
Auxin efflux carrier
Solyc01g068410.3	SlPIN5	2.766	3.017
Solyc03g118740.3	SlPIN1	-0.35	-0.36
Solyc07g006900.2	SlPIN2	1.327	0.8
Solyc05g008060.3	SlPIN4	-0.172	-0.69
Solyc04g007690.3	SlPIN3	0.757	0.93
Solyc04g056620.2	SlPIN10	1.228	0.838
Solyc10g080880.2	SlPIN7	1.629	ND
Solyc02g087660.3	SlPIN8	0.687	ND
Solyc06g059730.2	SlPIN6	0.404	ND
Solyc12g095750.2	Auxin efflux carrier protein	2.182	2.83
LAX
Solyc09g014380	SlLAX1	-0.37	-0.693
Solyc01g111310.3	SlLAX2	-0.2	-0.061
Solyc11g013310.2	SlLAX3	-0.09 (NS)	ND
Solyc10g055260.2	SlLAX4	1.38	ND
